# A single QTL with large effect is associated with female functional virginity in an asexual parasitoid wasp

**DOI:** 10.1101/2020.11.05.370544

**Authors:** Wen-Juan Ma, Bart A. Pannebakker, Xuan Li, Elzemiek Geuverink, Seyed Yahya Anvar, Paris Veltsos, Tanja Schwander, Louis van de Zande, Leo W. Beukeboom

## Abstract

During the transition from sexual to asexual reproduction, a suite of reproduction-related sexual traits become superfluous, and may be selected against if costly. Female functional virginity refers to asexual females resisting to mate or not fertilizing eggs after mating. These traits appear to be among the first that evolve during the gradual transition from sexual to asexual reproduction. The genetic basis of female functional virginity remains elusive. Previously, we reported that female functional virginity segregates as a single recessive locus in the asexual parasitoid wasp *Asobara japonica*. Here, we investigate the genetic basis of this trait by quantitative trait loci (QTL) mapping and candidate gene analyses. Consistent with the segregation of phenotypes, a single QTL of large effect was found spanning over 4.23 Mb and comprising at least 131 protein-coding genes, of which 15 featured sex-biased expression in the related sexual *Asobara tabida*. We speculate that two of these 15 genes may be of particular interest: *CD151 antigen* and *nuclear pore complex protein Nup50*. Overall, our results are consistent with a single gene or a cluster of linked genes underlying rapid evolution of female functional virginity in the transition to asexuality. Once a mutation for rejection to mate has swept through a population, the region comprising the gene(s) does not get smaller due to lack of recombination in asexuals.
