## Supplemental Table 6 for "A single QTL with large effect is associated with female functional virginity in an asexual parasitoid wasp"

### Sheet: Diachasma_list.txt
TABLE S6 All annotated genes from four transcriptomic datasets, 37 from Diachasma alloeum, 46 from Fopius arisanus, 3 from Microplitis demolitor and 78 from Asobara japonica. Note there are some duplicated annotations among them.
Species	Gene/Transcript	Gene function
Diachasma alloeum	XM_015253230.1	homeobox protein Nkx-6.2 (LOC107035682)
Diachasma alloeum	XM_015253236.1	probable serine/threonine-protein kinase SIS8 (LOC107035688)
Diachasma alloeum	XM_015253247.1	zinc finger protein with KRAB and SCAN domains 5 (LOC107035699)
Diachasma alloeum	XM_015253295.1	uncharacterized LOC107035729 (LOC107035729)
Diachasma alloeum	XM_015253315.1	CCR4-NOT transcription complex subunit 1 (LOC107035749)
Diachasma alloeum	XM_015253377.1	protein kinase C-binding protein NELL1 (LOC107035786)
Diachasma alloeum	XM_015253382.1	alpha-N-acetylglucosaminidase (LOC107035792)				ß
Diachasma alloeum	XM_015253395.1	sorting nexin-13 (LOC107035799)
Diachasma alloeum	XM_015253560.2	hormone receptor 4 (LOC107035913)
Diachasma alloeum	XM_015259770.1	ATP synthase subunit gamma
Diachasma alloeum	XM_015259833.2	protein FAM114A2 (LOC107039956)
Diachasma alloeum	XM_015259846.1	protein kibra (LOC107039966)
Diachasma alloeum	XM_015260024.1	uncharacterized LOC107040087 (LOC107040087)
Diachasma alloeum	XM_015260025.2	uncharacterized LOC107040088 (LOC107040088)
Diachasma alloeum	XM_015260047.2	MOXD1 homolog 2 (LOC107040100)
Diachasma alloeum	XM_015260178.2	unconventional myosin-XIX (LOC107040209)
Diachasma alloeum	XM_015260641.1	putative epidermal cell surface receptor (LOC107040522)
Diachasma alloeum	XM_015260647.2	probable phospholipid hydroperoxide glutathione peroxidase (LOC107040528)
Diachasma alloeum	XM_015260649.1	INO80 complex subunit D (LOC107040529)
Diachasma alloeum	XM_015262296.2	mucin-5AC (LOC107041655)
Diachasma alloeum	XM_015262299.1	phospholipase D1 (LOC107041658)
Diachasma alloeum	XM_015262300.1	ubiquitin-conjugating enzyme E2 L3 (LOC107041659)
Diachasma alloeum	XM_015262308.1	DNA-binding protein D-ETS-4 (LOC107041664)
Diachasma alloeum	XM_015262313.1	dnaJ homolog subfamily C member 7 (LOC107041668)
Diachasma alloeum	XM_015262344.1	DNA replication ATP-dependent helicase/nuclease DNA2 (LOC107041689)
Diachasma alloeum	XM_015262398.1	C2 domain-containing protein 3 (LOC107041711)
Diachasma alloeum	XM_015262847.2	uncharacterized LOC107042000 (LOC107042000)
Diachasma alloeum	XM_015262854.1	tudor domain-containing protein 3 (LOC107042004)
Diachasma alloeum	XM_015266873.1	major heat shock 70 kDa protein Ab (LOC107044830)
Diachasma alloeum	XM_015268481.1	transcription initiation factor IIA subunit 1 (LOC107046025)
Diachasma alloeum	XM_015269365.1	vacuolar protein sorting-associated protein 53 homolog (LOC107046690)
Diachasma alloeum	XM_015269367.2	60S ribosomal protein L7a (LOC107046691)
Diachasma alloeum	XM_015269545.2	uncharacterized LOC107046826 (LOC107046826)
Diachasma alloeum	XM_015270041.1	open rectifier potassium channel protein 1 (LOC107047285)
Diachasma alloeum	XM_015271637.1	uncharacterized LOC107048468 (LOC107048468)
Diachasma alloeum	XM_015271652.1	uncharacterized LOC107048480 (LOC107048480)
Diachasma alloeum	XM_029125920.1	adenylate cyclase type 6 (LOC107035744)
Fopius arisanus	XM_011299273.1	MOXD1 homolog 2 (LOC105263221)
Fopius arisanus	XM_011299303.1	protein kibra (LOC105263235)
Fopius arisanus	XM_011301004.1	60S ribosomal protein L7a (LOC105264252)
Fopius arisanus	XM_011301479.1	uncharacterized LOC105264543 (LOC105264543)
Fopius arisanus	XM_011302635.1	uncharacterized LOC105265235 (LOC105265235)
Fopius arisanus	XM_011304108.1	division abnormally delayed protein (LOC105266161)
Fopius arisanus	XM_011307778.1	protein SEC13 homolog (LOC105268323)
Fopius arisanus	XM_011307831.1	uncharacterized LOC105268342 (LOC105268342)
Fopius arisanus	XM_011308124.1	zinc finger protein with KRAB and SCAN domains 8-like (LOC105268511)
Fopius arisanus	XM_011308584.1	uncharacterized LOC105268767 (LOC105268767)
Fopius arisanus	XM_011308680.1	polypeptide N-acetylgalactosaminyltransferase 35A (LOC105268829)
Fopius arisanus	XM_011309042.1	uncharacterized LOC105269059 (LOC105269059)
Fopius arisanus	XM_011309581.1	protein phosphatase 1 regulatory subunit 36-like (LOC105269391)
Fopius arisanus	XM_011310566.1	phospholipase D2 (LOC105269937)
Fopius arisanus	XM_011310630.1	DNA replication ATP-dependent helicase/nuclease DNA2 (LOC105269982)
Fopius arisanus	XM_011310642.1	ubiquitin-conjugating enzyme E2 L3-like (LOC105269992)
Fopius arisanus	XM_011310666.1	UPF0428 protein CXorf56 homolog (LOC105270010)
Fopius arisanus	XM_011310677.1	glutamyl-tRNA(Gln) amidotransferase subunit B
Fopius arisanus	XM_011310785.1	CCR4-NOT transcription complex subunit 1 (LOC105270081)
Fopius arisanus	XM_011311843.1	homeobox protein Nkx-6.2 (LOC105270720)
Fopius arisanus	XM_011313468.1	transcription initiation factor IIA subunit 1 (LOC105271744)
Fopius arisanus	XM_011317030.1	open rectifier potassium channel protein 1 (LOC105274143)
Fopius arisanus	XM_011317033.1	uncharacterized LOC105274147 (LOC105274147)
Fopius arisanus	XR_892392.1 Fo	characterized LOC105268971 (LOC105268971)
Fopius arisanus	XM_011299277.1	uncharacterized LOC105263223 (LOC105263223)
Fopius arisanus	XM_011299300.1	probable nucleoporin Nup58 (LOC105263233)
Fopius arisanus	XM_011299305.1	probable phospholipid-transporting ATPase IA (LOC105263236)
Fopius arisanus	XM_011301470.1	Krueppel-like factor 7 (LOC105264536)
Fopius arisanus	XM_011301481.1	LIM domain only protein 3-like (LOC105264544)
Fopius arisanus	XM_011307787.1	hormone receptor 4 (LOC105268329)
Fopius arisanus	XM_011307796.1	disabled homolog 2-interacting protein (LOC105268332)
Fopius arisanus	XM_011307868.1	phosphatidylglycerophosphatase and protein-tyrosine phosphatase 1-like (LOC105268356)
Fopius arisanus	XM_011308081.1	transcription cofactor vestigial-like protein 4 (LOC105268477)
Fopius arisanus	XM_011308107.1	protein kinase C-binding protein NELL1-like (LOC105268499)
Fopius arisanus	XM_011308122.1	uncharacterized LOC105268500 (LOC105268500)
Fopius arisanus	XM_011308126.1	amyloid beta A4 precursor protein-binding family B member 2-like (LOC105268512)
Fopius arisanus	XM_011308167.1	adenylate cyclase type 6 (LOC105268525)
Fopius arisanus	XM_011308223.1	uncharacterized LOC105268549 (LOC105268549)
Fopius arisanus	XM_011309442.1	putative epidermal cell surface receptor (LOC105269296)
Fopius arisanus	XM_011310552.1	DNA-binding protein D-ETS-4 (LOC105269927)
Fopius arisanus	XM_011310585.1	flocculation protein FLO11-like (LOC105269944)
Fopius arisanus	XM_011310824.1	dolichyl-diphosphooligosaccharide--protein glycosyltransferase subunit STT3B (LOC105270103)
Fopius arisanus	XM_011310880.1	isopentenyl-diphosphate Delta-isomerase 1 (LOC105270139)
Fopius arisanus	XM_011313745.1	ATP synthase subunit gamma
Fopius arisanus	XM_011317035.1	protein lin-9 homolog (LOC105274148)
Fopius arisanus	XR_892435.1 Fo	O80 complex subunit D (LOC105269382)
Microplitis demolitor	XM_008549506.2	hormone receptor 4 (LOC103571368)
Microplitis demolitor	XM_008556433.2	protein lin-9 homolog (LOC103576280)
Microplitis demolitor	XM_008558744.2	uncharacterized LOC103577890 (LOC103577890)
Asobara japonica	transcript/16455	39S ribosomal protein L9, mitochondrial
Asobara japonica	transcript/15624	60S ribosomal protein L7a
Asobara japonica	transcript/9484	Alkaline nuclease
Asobara japonica	transcript/5604	alpha-N-acetylglucosaminidase
Asobara japonica	transcript/13806	AP-3 complex subunit mu-1
Asobara japonica	transcript/8935	asparagine synthetase [glutamine-hydrolyzing]
Asobara japonica	transcript/14477	ATP synthase subunit gamma, mitochondrial
Asobara japonica	transcript/1055	biofilm and cell wall regulator 1
Asobara japonica	transcript/15564	CD151 antigen
Asobara japonica	transcript/1643	cell differentiation protein RCD1 homolog
Asobara japonica	transcript/6810	chloride channel CLIC-like protein 1
Asobara japonica	transcript/1086	condensin complex subunit 3
Asobara japonica	transcript/18208	copper transport protein ATOX1
Asobara japonica	transcript/349	cordon-bleu protein-like 1 isoform X7
Asobara japonica	transcript/17549	cytochrome b-c1 complex subunit 9
Asobara japonica	transcript/543	DNA replication ATP-dependent helicase/nuclease DNA2
Asobara japonica	transcript/15158	dnaJ homolog subfamily B member 11
Asobara japonica	transcript/3265	dnaJ homolog subfamily C member 7
Asobara japonica	transcript/625	dolichyl-diphosphooligosaccharide--protein glycosyltransferase subunit STT3B isoform X1
Asobara japonica	transcript/1537	double-strand break repair protein MRE11
Asobara japonica	transcript/15602	extensin-like isoform X1
Asobara japonica	transcript/11280	F-box/LRR-repeat protein 2-like
Asobara japonica	transcript/8176	fatty-acid amide hydrolase 2-like
Asobara japonica	transcript/11293	glutamyl-tRNA(Gln) amidotransferase subunit B, mitochondrial
Asobara japonica	transcript/16094	H/ACA ribonucleoprotein complex subunit 1
Asobara japonica	transcript/457	helicase SKI2W
Asobara japonica	transcript/7876	histidine--tRNA ligase, cytoplasmic isoform X1
Asobara japonica	transcript/11253	inositol polyphosphate multikinase
Asobara japonica	transcript/13708	isopentenyl-diphosphate Delta-isomerase 1
Asobara japonica	transcript/10519	la-related protein 7
Asobara japonica	transcript/15452	meiotic nuclear division protein 1 homolog
Asobara japonica	transcript/14769	mitochondrial GTPase 1
Asobara japonica	transcript/2499	NADH-ubiquinone oxidoreductase 75 kDa subunit, mitochondrial
Asobara japonica	transcript/4407	nuclear pore complex protein Nup50
Asobara japonica	transcript/2508	nucleoporin p58/p45 isoform X1
Asobara japonica	transcript/4832	POC1 centriolar protein homolog A
Asobara japonica	transcript/4017	polypeptide N-acetylgalactosaminyltransferase 35A
Asobara japonica	transcript/11757	PREDICTED: uncharacterized protein LOC105264533
Asobara japonica	transcript/2050	PREDICTED: uncharacterized protein LOC106131312
Asobara japonica	transcript/3660	PREDICTED: uncharacterized protein LOC107035715
Asobara japonica	transcript/12832	PREDICTED: uncharacterized protein LOC107035731
Asobara japonica	transcript/2979	PREDICTED: uncharacterized protein LOC107041675
Asobara japonica	transcript/13274	PREDICTED: uncharacterized protein LOC107042020 isoform X1
Asobara japonica	transcript/10721	probable cytochrome P450 28d1
Asobara japonica	transcript/2503	probable nucleoporin Nup58 isoform X1
Asobara japonica	transcript/9604	probable phospholipid hydroperoxide glutathione peroxidase
Asobara japonica	transcript/5229	protein FAM114A2 isoform X1
Asobara japonica	transcript/14433	Protein kibra
Asobara japonica	transcript/7708	protein kinase 4-like
Asobara japonica	transcript/7189	protein lin-9 homolog isoform X1
Asobara japonica	transcript/8889	protein ROP isoform X2
Asobara japonica	transcript/14060	protein SCO1 homolog, mitochondrial
Asobara japonica	transcript/14899	protein SEC13 homolog
Asobara japonica	transcript/7948	protein takeout
Asobara japonica	transcript/8273	proton-coupled folate transporter
Asobara japonica	transcript/1434	putative ankyrin repeat domain-containing protein 31
Asobara japonica	transcript/7155	Putative RNA-binding protein EEED8.10
Asobara japonica	transcript/281	Putative serine/threonine-protein kinase haspin like protein
Asobara japonica	transcript/2081	pyruvate dehydrogenase phosphatase regulatory subunit, mitochondrial
Asobara japonica	transcript/215	rho GTPase-activating protein 12-like isoform X3
Asobara japonica	transcript/4665	transcription cofactor vestigial-like protein 4 isoform X2
Asobara japonica	transcript/14722	transcription initiation factor IIA subunit 1
Asobara japonica	transcript/15597	transcriptional adapter 1-like
Asobara japonica	transcript/1200	tudor domain-containing protein 3
Asobara japonica	transcript/15419	ubiquitin-conjugating enzyme E2 L3
Asobara japonica	transcript/1851	ubiquitin-like modifier-activating enzyme atg7
Asobara japonica	transcript/1153	unconventional myosin-XIX-like
Asobara japonica	transcript/16778	UPF0428 protein CXorf56 homolog
Asobara japonica	transcript/2412	vacuolar protein sorting-associated protein 53 homolog
Asobara japonica	transcript/13350	vacuolar protein-sorting-associated protein 36
Asobara japonica	transcript/16014	vesicle-trafficking protein SEC22b-B
Asobara japonica	transcript/11290	xyloside xylosyltransferase 1
Asobara japonica	transcript/5014	zinc finger BED domain-containing protein 1-like
Asobara japonica	transcript/1155	zinc finger CCCH domain-containing protein 18-like isoform X2
Asobara japonica	transcript/10253	zinc finger CCCH-type with G patch domain-containing protein
Asobara japonica	transcript/16624	zinc finger HIT domain-containing protein 1
Asobara japonica	transcript/11908	zinc finger protein 76-like
Asobara japonica	transcript/5371	---NA---
