## Supplemental Table 2 for "A single QTL with large effect is associated with female functional virginity in an asexual parasitoid wasp"

### Sheet: Sheet1
Table S2 List of primer pairs for the SNP cluster sequences. For each primer pair, there are two forward primers named alleleX_forward and alleleY_forward, which is designed to distinguish the SNP position for each allele. There is a common reverse primer for each allele.
Marker	Primer_AlleleX_forward		Primer_AlleleY_forward		Primer_Common_reverse
Ajap1	GATATGTCGACACTCACACAAGAG	GATATGTCGACACTCACACAAGAC		CAAAGTTAAAGGATAACGTAGTCGTGGTT
Ajap2	ACAATAGATCTAGTCAGGGCATTCG	ACAATAGATCTAGTCAGGGCATTCA		GGGAATATCATTATCCGCCATAGGAATTT
Ajap3	AATTCTAGCAAACCTCAACCGCGA	CTAGCAAACCTCAACCGCGC		GATTCACGGAAAATCCAGATAAGCCAATT
Ajap5	ACTCGAGGTCAAGTATCAGCCG	ACTCGAGGTCAAGTATCAGCCA		GTGACAACGGGCAGTTGCAGGTT
Ajap8	CAACCTTGATGTACTTTGACATTTTCAG	AACAACCTTGATGTACTTTGACATTTTCAT		TTGAAATGAAAAGTGCGCGTGTAATGTTTT
Ajap9	CCTGTCTGTGCCTATGTTCCTGT	CTGTCTGTGCCTATGTTCCTGC		AGGACATAGAGGCAGCCAGAAACAT
Ajap11	CAGATTGAGCTCGTCGAGAGAG	ACAGATTGAGCTCGTCGAGAGAA		CTTCTCGGACTCAGTCTTTCACTGTA
Ajap12	ATCTATCGTCTCCACAATATTAGGTTTAT	CTATCGTCTCCACAATATTAGGTTTAC		GAAGGAAACTGCGCTTCAAGGATGAA
Ajap14	CATCAGTTAGCAGAGGATGAATCAG	CATCAGTTAGCAGAGGATGAATCAC		ATCTTTGCCGCCTCTGGAAATGCTT
Ajap15	CGCGATCGGACTGGAGAGG	CGCGATCGGACTGGAGAGC		TCCCTCATGCATCACTCCGACTTT
Ajap16	GATGCGGACGGATCAGATCTC	GATGCGGACGGATCAGATCTG		AAGCATCATATGATCAGCATCTGTGAGAT
Ajap17	CCCAAACGGACGAAAGCAAG	GCTCCCAAACGGACGAAAGCAAA		ATCCTCATAGACGTCTGCTCAGCAA
Ajap20	AGCCCATCCGCAACCCACC	AAGCCCATCCGCAACCCACA		CGGAGTATTCAAGGGATTGTCAAGTATAT
Ajap21	AAGACACTCACCTGTAGCTCATTG	GAAGACACTCACCTGTAGCTCATTT		GATGCTACTCTGACGGAGAAGCTT
Ajap22	CACACTGAGGAGCTCAATAGAGTTT	ACACTGAGGAGCTCAATAGAGTTC		CATTTTGAATGATTTGGCAACAGTGAGAAT
Ajap24	CCGTTTGATCTTTCTTCGATGCGAT	CCGTTTGATCTTTCTTCGATGCGAA		AACGGTAAAAGACATATCAAACGACTCATT
Ajap25	GGATTGACCGCAAATTGGAAGCTAT	GACCGCAAATTGGAAGCTAG		GATCAAATATCCAAACTATCGCGTCCAAA
Ajap26	ATTTTGCTATTCAAGACCATTTTTAGGATG	TTGCTATTCAAGACCATTTTTAGGATC		TCGCACCACACCCGAATTACGATTT
Ajap27	ATAACCCGGTAAGCAGAAACAACGA	ACCCGGTAAGCAGAAACAACGG		GATGTCGCGTTGTCACTGGAGAAAT
Ajap28	AATAACCGAGAGCCTATGATATCAAGA	AACCGAGAGCCTATGATATCAAGG		GTGATCATCTGCCTGACGGTCTTAA
Ajap30	ATTGACAAGATGACCATGGCAGGA	GACAAGATGACCATGGCAGGG		TGGCCTGATATTATTTGGGTTCTGTACTT
Ajap31	AGGTCTTCGACTCCGTCCCTA	GGTCTTCGACTCCGTCCCTG		GTCTCCGCGATGTTGGTTGAAAGAA
Ajap32	CATGGATGCTTGATTCATTGTTGAT	CATGGATGCTTGATTCATTGTTGAC		ACCCACACGAAACTTAGCGATATCAATAT
Ajap33	ATGTGGGAACGCGAAACAAATGGA	GTGGGAACGCGAAACAAATGGG		CACAATCAATTCCACTAGCAATATCCAATT
Ajap34	CCAGATCTTTTGTTTGATTGATTTGAATG	GTCCAGATCTTTTGTTTGATTGATTTGAATA		GATAAACTCCCACAATAGTCAAAGCGAAA
Ajap35	ATTGATGATGAATGTCAAATGATGAAGATG	AAATTGATGATGAATGTCAAATGATGAAGATT		CTTTTTCTTTTGGGTCCGTTGTCACTT
Ajap36	AAATTCTCCACAAAAAAGGTCTCATGG	GAAATTCTCCACAAAAAAGGTCTCATGA		GCGCCTTAAGGATGCACTTTAAGGAA
Ajap37	AAATGTAGGAAAGTGAGAAGCTGGC	AAATGTAGGAAAGTGAGAAGCTGGG		CAGTTTCTTCCTTAATTTCAGGAATGGTAT
Ajap38	GTATGCTGAAGGGGAGCGAGTA	ATGCTGAAGGGGAGCGAGTG		TGTGAACGTTAAATTGTTACATCACGCTTT
Ajap39	GTCTATGAGAGGGGGTCTCCC	GTCTATGAGAGGGGGTCTCCA		AATATCGAAGGCGACGACGGACAAT
Ajap41	GCCTCTCTGATTGACGAAGC	GCTGCCTCTCTGATTGACGAAGA		GGCGAGGTTCGCCAAGTGGAT
Ajap42	CCGTTGATATTCAAAATTTCAAGCGTAG	CCGTTGATATTCAAAATTTCAAGCGTAC		ATACCTGCGCGCGCAGCCTAT
Ajap43	GGAGACAAGAGGAACATGAATACACA	GAGACAAGAGGAACATGAATACACG		CAGTCTCAAGGGTTTTCCTATTTTACCAA
Ajap44	GTTTATAAACAAGCAGTTATGTTGCTGAT	GTTTATAAACAAGCAGTTATGTTGCTGAA		CACCGAAAACTGTACGCAACGAACAA
Ajap45	AGACTGTACTAGCATTCATGCAGC	AGACTGTACTAGCATTCATGCAGG		AGTCGTAGTAATTTCAGATTCAGTGAAGAT
Ajap46	ACAAATTCTGGTTTCTGCAAGCATTG	GACAAATTCTGGTTTCTGCAAGCATTA		GACAGCGTGAATGTACATAAACTGCATAA
Ajap47	AGGAGCAAAGGCATCTGGTGC	CTAGGAGCAAAGGCATCTGGTGA		CTCACAGGAAATACAGATATTTATTGCCTT
Ajap49	CCCTCTGTTTCTCCAGTGTG	CTCCCTCTGTTTCTCCAGTGTT		CTTCACTGTCACGACCAGGGACAT
Ajap51	ACAAATTGCCCATTCCCTCGATTGT	AAATTGCCCATTCCCTCGATTGC		CCCTGGTTCTTCTATATAGCTAACGATAT
Ajap52	GAGGCTCGATCCGTACAATACGA	AGGCTCGATCCGTACAATACGG		CTGCTGGATATACACGGACCATACTT
Ajap53	GTACTTCAGTGTCTTTCGCACACA	GTACTTCAGTGTCTTTCGCACACT		CGACAAATCCGCTTTATACTGATCAAGTA
Ajap54	GTAACGGAAGCTATTCGGATAACAAC	AGTAACGGAAGCTATTCGGATAACAAT		CTGTCACGATAACTCACGTCGGAAA
Ajap55	CAGAGGTGCAGGGTACTGGCA	GAGGTGCAGGGTACTGGCG		CCGGTGGACACTCGCAGATCAT
Ajap56	TCCGACGAGAGTGTATGGTCC	CCGACGAGAGTGTATGGTCG		TTCGCGATTTAAGTTGTAAACATTCTGGAT
Ajap58	AGTGAGGTTTCAAATCAGGCGATC	GAGTGAGGTTTCAAATCAGGCGATT		GTGAACTCCGGGGGGGAAAACTT
Ajap59	GAGGAGTCCTCTCGAACTCAG	CGAGGAGTCCTCTCGAACTCAA		GCTGTAAGTCCACTAAAGCTAAGCAATTA
Ajap60	CAACAAGAAGATCGAGGACAACGTT	AACAAGAAGATCGAGGACAACGTC		TCCTCCACAAATTCACTGAGATTGGTATA
Ajap61	ATTACAAAAAGGAGGAAACAATGTTGGAA	ACAAAAAGGAGGAAACAATGTTGGAC		GGTTCAAAATTAATAGATCCTACTGCTCAA
Ajap63	AGTTGGTGAAATTCCGGGACCG	CAGTTGGTGAAATTCCGGGACCA		TTGCAGCCCGACGGCGTTCATT
Ajap65	CGCTGATCCCGCGATCAGAG	CGCTGATCCCGCGATCAGAC		CATGGGGAAGTGCCGTCTCTGAA
Ajap66	CGGCGGCCACTCAGCAGTT	GGCGGCCACTCAGCAGTC		AGAAGGCGAAGACCTTCAGGAGAAA
Ajap67	ACCTACTGTCATTTACAAGTTTGGCA	CCTACTGTCATTTACAAGTTTGGCG		GGTGGAATTGCATCCTGGAAGCTTT
Ajap68	TGCATTATGCGCAAGAGTTGGCT	GCATTATGCGCAAGAGTTGGCG		TTTCCTCAAGCCCGACACCTGAAT
Ajap70	TTGACATGTCCCTTTCTAAAGGCG	CTTTGACATGTCCCTTTCTAAAGGCT		CACAGGACAATCGTAAAGTATCGTGTTTA
Ajap72	AACTACAACAAAAGTCCTCCATCGAAA	CTACAACAAAAGTCCTCCATCGAAG		GGTGATACTTGTGCCTGTTTTTCTATCAA
Ajap73	AAGGGAATCTAGAACCTAGAGGGT	GGGAATCTAGAACCTAGAGGGG		AAAATACCCTTGGCAGCACTCGGAT
Ajap74	GTAGCTGTCAACGTAGACTAGCTAT	GTAGCTGTCAACGTAGACTAGCTAA		ACGAGATTGTGGCAAATCCGGGAT
Ajap75	CGTCCCAATCATGAAATCGCCG	AACGTCCCAATCATGAAATCGCCT		CCTAAGACTAATTGTTCTACCTCTAGTCAT
Ajap77	CCCGATCTGCAGAGGGCTAAAT	CCCGATCTGCAGAGGGCTAAAA		CAAACAAAGAATACGTGTTCTGCGTGTT
Ajap78	CATAATTACGCCCATAGCGTTCC	CCATAATTACGCCCATAGCGTTCA		GGGCAGGTGTTGAAAATTGGGGATA
Ajap80	ACTGCCCGTGGAAGAGGAATC	ACTGCCCGTGGAAGAGGAATG		GTGTGTGTGTGAGTGTGTGTAGCAA
Ajap81	AAAATGAGTGAAATATAAAACTTTGCCACTTT	AATGAGTGAAATATAAAACTTTGCCACTTG		TCGGAAAATAGCCAGGTGGATATCTATT
Ajap82	TGACCAAACTTCTGAGGGCT	GCTTGACCAAACTTCTGAGGGCA		CTGGTACTTGAAGGGTCGTTTCGAA
Ajap83	GTACCTAATGCAATTATCGTCTGTGTT	ACCTAATGCAATTATCGTCTGTGTC		CGAACAGCATTCGCCATTTCTGGAA
Ajap84	TGTCTGCGGTTTATAAAAGGATTTGTATT	GTCTGCGGTTTATAAAAGGATTTGTATC		GTGAGCAGCTCTTATAATGAACACATGAT
Ajap85	AAGACTATTCTATTCCAATGTTTACAAC	CTAAGACTATTCTATTCCAATGTTTACAAG		TGAAATTAGATGCAGAATGCGAAGGGTTA
Ajap86	ATGCATGGTTTCTTCCGCATTGG	ATGCATGGTTTCTTCCGCATTGC		GGTGAGTAGTCTGAGACTACCTCTA
Ajap89	GGTTTTGATGGCAGCGGGTACA	GTTTTGATGGCAGCGGGTACG		CACTCTTCAAACTGCAAAGATTGAGCTT
Ajap90	GTGCCCTCTGCAACTGTTCATC	CGTGCCCTCTGCAACTGTTCATT		GTCAACCTTTTATGGTTGAACACTGAGTA
Ajap92	CAGTCGTCATGTAGGATCTAGCG	CAGTCGTCATGTAGGATCTAGCA		TCGACGGATTTGGAATAACGAAGAATCAA
Ajap94	GATCCAAGCGATGGAGAACAATCTA	ATCCAAGCGATGGAGAACAATCTG		CCTGAAGACCCAATCGTGCAAAGAT
Ajap95	GACGTGTCAATGGTGATGCGCA	ACGTGTCAATGGTGATGCGCG		GTCCTTGTCAACTCCGTTATTTCCATTAA
Ajap96	TTCAGGTTTAATTCTCGAGGTCGTTA	CAGGTTTAATTCTCGAGGTCGTTG		GACCTTCCCGCTAGGTGAAATGATT
Ajap97	TGGTATAGAAGATGAGAAACATGAGC	GTTGGTATAGAAGATGAGAAACATGAGT		GGGCATAGGGACACTTTTGGATTCAA
Ajap98	AATGATGTTGAGGACGTGGTTGATG	AATGATGTTGAGGACGTGGTTGATC		ACCTGCTGATCAACCTTCCTGACAT
Ajap100	GTGGCTGGTCTACTTGCTGCT	GTGGCTGGTCTACTTGCTGCG		GTGTAGGTGGAATAACCATCAGCCAT
Ajap101	CCTAGGAGAGAGAAAGAGAGGG	CCTAGGAGAGAGAAAGAGAGGC		CTAAACGTTCTCTCTCCTCCTCCAA
Ajap102	TTCGCGATATTTCTCCAGG	GCTTTCGCGATATTTCTCCAGC		TAAATGAACTGGATCTTAGCTCACCACTT
Ajap104	ACTAGGCTTTTCATTCAACGCTGGT	AGGCTTTTCATTCAACGCTGGC		CCAGAAAACGTCACCATGCCAACAA
Ajap105	AACGCCCTTATCACTTGGCCG	CAACGCCCTTATCACTTGGCCA		TTGAGGTGATTGGCAAGGGTAGCTT
Ajap106	CGCAATGCTCTCCACAATTTGTTAG	CGCAATGCTCTCCACAATTTGTTAA		CGATTTATATCAGCGACTCTCCCCAA
Ajap107	GATCGGACCGCTCCATCCACA	CGGACCGCTCCATCCACC		GATGCTTCCTGTGGGAGTGGGAA
Ajap108	GATTGGGAATCAAAATATGTCGAGGA	GGGAATCAAAATATGTCGAGGC		CAGTTACCAATGTTGCGAGATGTTTCTTT
