## Supplemental Table 5 for "A single QTL with large effect is associated with female functional virginity in an asexual parasitoid wasp"

### Sheet: Sheet2
Table S5. Sex-biased gene expression numbers detected based on various Log2 fold change values.
Sex_bias	DE_numbers	Log2(male/female)
Total	2810	0
Male	543	0
Female	2267	0
Total	2810	1
Male	543	1
Female	2267	1
Total	2810	2
Male	543	2
Female	2267	2
Total	2778	3
Male	531	3
Female	2247	3
