## Supplemental Table 4 for "A single QTL with large effect is associated with female functional virginity in an asexual parasitoid wasp"

### Sheet: Sheet1
Table S4 The segregation distorted SNP markers and the Chi-square tests P values and significance (P<0.05).
Markers	X2 (1:1)	P value	Significance
Ajap10	24	9.6206e-07	*****
Ajap50	41.5	1.18076e-10	*****
Ajap93	22.6	2.00398e-06	*****
Ajap103	21.1	4.31649e-06	*****
Ajap19	7	0.00795552	**
Ajap29	7.7	0.0055811	**
Ajap69	8.8	0.00302699	**
Ajap91	8.9	0.00286925	**
Ajap99	8.5	0.0035309	**
Ajap19	7	0.00795552	**
Ajap29	7.7	0.0055811	**
Ajap18	5.1	0.0233935	*
Ajap23	4.2	0.0411405	*
Ajap40	4.4	0.0366786	*
Ajap57	4.6	0.0322546	*
