## Supplemental Table 1 for "A single QTL with large effect is associated with female functional virginity in an asexual parasitoid wasp"

### Sheet: Sheet1
Table S1 List of primer pairs for verifying the in-silico generated SNP markers.
SNP_cluster	Forward Primer	Reverse Primer
Ajap1	GAAATTCGATCTGCCGAATCCC	ATGACTGGAGTGCAAAGTTAAAGG
Ajap2	AGGACTTCGGGACCAATGTG	CAGCATTCCTCAATCCAAAGGT
Ajap3	GATCAATTCTAGCAAACCTCAACC	CTTTCTCATACTCCAAGGCTG
Ajap4	AAATCCAACAGAGCCAGAAGAC	TGAGTTAGCAACCTTGGGAGAC
Ajap5	CACATGGCAGGAATGGACAC	AACTCTCGTGAGAAGTTGGAC
Ajap6	CATTCACTTCCAGTGATGGTTCC	ATGCCGAAGATGTAATTCTCAGGT
Ajap7	TAACGGCAACTGTGACACTACC	CTGAGATCGAGTGATTCCGAC
Ajap8	CATGCACATCAATCAGACTTGG	CCTTTATACCTCAAGTTTCACTCC
Ajap9	AGGAGTGGATGGGAAATCAATCTG	AAAGTTTGGTGATGGATGTTCCTC
Ajap10	CTCCTGTCTGTGCCTATATTCC	ACATTCATCCAGACAAGGAC
Ajap11	TTTAGCAGCAGAACGAATGTCAG	CAACTAAATTCCACCATTCCGT
Ajap12	GTCGTTCTACTTCTTCTCCTGCT	GCATGACGATGATGACGATGAG
Ajap13	ATCATCACTGGAGACTGGCTG	CCCATCTTCTCTTGTATCTATCGT
Ajap14	AGAGACGACAGCAAGACC	TTCAACAGAACTTTAGGCCA
Ajap15	CTCCTTATCTTGCCATTCGCT	CTTGATTATCTTTGCCGCCT
Ajap16	AAATTGCTTCCAAACCGACC	GGCTGAGTGGTTTAACATGG
Ajap17	CATCATATGATCAGCATCTGTGAG	TGACAGAGCTCTAAAGAAATCGGA
Ajap18	CACAGTATCTGCAACACAAGGG	GACAGCACGGATATGGAAGTAGG
Ajap19	CACATTTACCCACCCAACCAC	CGGTAGTATGGAAATGGTTCAG
Ajap20	TAGGAGGGTTTGCTTATATCCG	AGAGACCTCGCTGAATTATATCTG
Ajap21	TATCGGAGTATTCAAGGGATTGTC	GCCCAATTCGATGAGTTCCA
Ajap22	GATAAACACGAAGACACTCACCTG	CCCAGAATTCAATGCTAAGTCCT
Ajap23	CCCACGGATCTTCAATTCCC	GCCAAAGAGTATCCCGATCC
Ajap24	TTTCGTTACAGTCTATAACCGGTC	GAAATAAAGCGATGCACGTC
Ajap25	CTATGCAATACTAAACCGTTGGAC	GAGATTGCGGCTGATTCGAG
Ajap26	GAGATCAATTAACTCGGGCGG	CTGCACCACGTAAATCAATCAGG
Ajap27	GTGGGTAGAATGTTGATGCGA	CCGAGTCCGAGATATTTCCTCC
Ajap28	CGATGGGTCACATGGATTGTC	CCATTTGAGCATTGTATACCCGAG
Ajap29	TCAAGAGGATGGACTCACGG	GACAGTGATCATCTGCCTGAC
Ajap30	TTCCACTACGAGAGGTCAGAG	AAGATTCAGCATATCCACGG
Ajap31	CGTATCTGAGTCAAATGCCA	GAGGAGCCATCAACAATTCTG
Ajap32	CCTCAAATTAGGCACTTAAGTC	CGTTTATGGTGATTGACGTCTC
Ajap33	GGGACGATGAATATTACCATACTG	GGATGATCTTCAAATTACCCAC
Ajap34	CACATTTCTCGCCTATAAACAG	GTCTAGTCACAAATTTCGCA
Ajap35	GCATAAACCCACAGTAATTAAGCC	CCCGTGATTCCCTCATCGTC
Ajap36	AAACTGAACCATTGACAAGGCAC	TTTCGTTAATCCGCACTTCGT
Ajap37	TAACTTCTACCCAACACATCC	GGAGAAATTCGCCATTTACC
Ajap38	CGCCTGTATCAAGCCTTCCCT	GCAGAAGAAATGTAGGAAAGTGAG
Ajap39	CTCTTTGAGGGCTCCAATGTG	TTTGGGACGTCATATACTAAGGG
Ajap40	CCGATTAGTGTTTAATGCCCACC	TGTTCAGGAGATGTCAGTGTAGG
Ajap41	GATATCACTTCCAAGAAACCAC	TTAACGCGCTTGAGAAACAC
Ajap42	ATCCAAGCATATGTCTTCCTTCC	CTCCGAAATTTGACCGAATCAG
Ajap43	CAATTCAATAGGGTTTCGTCCGT	TCGACAGTTGATGACCGCAG
Ajap44	TTTGTGGCACTGGAATCATTGAG	TGTTCAGAATGTTTAGGAGGGT
Ajap45	AACAAGCAGTTATGTTGCTG	TGCAGTCATATCCTCTTCGT
Ajap46	TTTAACTAGCTCATTGACAGCG	TTGACAAATTCTGGTTTCTGCAAGC
Ajap47	AAAGAACCCGACTTCCACCA	TCCTTTGGATCGATGTTCATCAG
